# Cocaine-Enhanced Enkephalin Gates Plasticity of Distinct Striatal Synapses and Facilitates Cue-Induced Cocaine-Seeking During Abstinence

**DOI:** 10.64898/2026.03.11.711212

**Authors:** Kanako Matsumura, Polina Lyuboslavsky, Amelia Nicot, Bailey Remmers, Mia Smith, In Bae Choi, Gabriel Garza, Anjali Baratham, Lauren K. Dobbs

**Affiliations:** Interdisciplinary Neuroscience Program, The University of Texas at Austin, Austin, TX, USA, 78712; Department of Neuroscience, The University of Texas at Austin, Austin, TX, USA, 78712; Waggoner Center for Alcohol and Addiction Research, The University of Texas at Austin, Austin, TX, USA, 78712; Department of Neurology, Dell Medical School, The University of Texas at Austin, Austin, TX, USA, 78712

**Keywords:** striatum, enkephalin, D2-MSN, GABA, cocaine, seeking

## Abstract

**Background:** Cocaine seeking after abstinence is associated with increased ventral pallidum (VP) activity. This increase appears to involve an opioid peptide that suppresses GABA release from D2 receptor-expressing medium spiny neurons (D2-MSNs) to the VP, but its identity is unclear. We previously found that cocaine abstinence increases enkephalin mRNA expression in D2-MSNs and that exogenous enkephalin inhibits GABA release from these neurons. We therefore hypothesized that cocaine-enhanced enkephalin release from D2-MSNs suppresses GABA release into the VP, which disinhibits VP neurons and promotes cocaine seeking.

**Methods:** To examine how enkephalin alters striatal circuit plasticity and cocaine seeking following abstinence, we performed *ex vivo* electrophysiology and cocaine self-administration in mice lacking enkephalin selectively from D2-MSNs (D2-PenkKO). Recordings were obtained from the primary D2-MSNs targets: VP neurons and D1 receptor-expressing MSNs (D1-MSNs).

**Results:** Following cocaine abstinence, GABA release from D2-MSNs to VP neurons was reduced in controls, but not D2-PenkKOs. In contrast, cocaine abstinence did not alter GABA release to D1-MSNs. Optogenetically evoked GABA release from D2-MSNs inhibited VP neuron firing in saline-abstinent controls and D2-PenkKOs, but not cocaine-abstinent controls. Female, but not male, D2-PenkKOs self-administered less cocaine in early acquisition and exhibited blunted cue-induced cocaine seeking after abstinence.

**Conclusion:** Abstinence from cocaine self-administration increases D2-MSN enkephalin expression, leading to auto-inhibition of GABA release onto VP neurons, but not D1-MSNs, thereby selectively disinhibiting VP neuron activity. These findings identify enkephalin as a key mediator of cocaine abstinence-induced striatopallidal circuit plasticity and suggest that this plasticity contributes to cocaine seeking following abstinence.
