## Supplementary material for "Cocaine-Enhanced Enkephalin Gates Plasticity of Distinct Striatal Synapses and Facilitates Cue-Induced Cocaine-Seeking During Abstinence": Table 1

### Sheet: Sheet1
Table 1. Cocaine self-administration procedures
Adora2a-Cre Electrophysiology
Genotype	Experiment Phase	Cocaine Dose (mg/kg/infusion)	# Days
Adora2a-Cre	Acquisition:	1 or 0 (yoked saline)	10
	FR1 (2 hour/day)
	Cocaine Abstinence:	0	13-22
	home cage
D2-PenkKO Cocaine Self-administration
Genotype	Experiment Phase	Cocaine Dose (mg/kg/infusion)	# Days
D2-PenkKO, Penkf/f	Acquisition:	1	5
	FR1 (2 hour/day)
	Acquisition:	1	5
	FR3 (2 hour/day)
	Dose Response:	3.2, 1.8, 1.0, 0.56, 0.32, 0.18, 0.056, 0.018	8
	FR1 (2 hour/day)
	Re-acquisition:	1	2
	FR1 (2 hour/day)
	Cue-induced Seeking:	0	1
	FR1 (1 hour/day)
	Cocaine Abstinence:	0	14
	home cage
	Cue-induced Seeking:	0	1
	FR1 (1 hour/day)
D2-MORKO Cocaine Self-administration
Genotype	Experiment Phase	Cocaine Dose (mg/kg/infusion)	# Days
D2-MORKO, MORf/f	Acquisition:	1	10
	FR1 (2 hour/day)
D1-MORKO Cocaine Self-administration
Genotype	Experiment Phase	Cocaine Dose (mg/kg/infusion)	# Days
D1-MORKO, MORf/f	Acquisition:	1	5
	FR1 (2 hour/day)
	Acquisition:	1	5
	FR3 (2 hour/day)
