## Supplementary material for "Cocaine-Enhanced Enkephalin Gates Plasticity of Distinct Striatal Synapses and Facilitates Cue-Induced Cocaine-Seeking During Abstinence": Table 2

### Sheet: Voltage-clamp
Table 2. Key non-significant effects for voltage-clamp experiments
CTAP Experiment, Figure 1F, G
Dependent Variable	Analysis	Non-significant effect(s)	F	df	p
aIPSC Frequency	3W RMANOVA	Main effect of CTAP	0.81	1, 49	0.37
		CTAP x Genotype	0.37	1, 49	0.55
		CTAP x Cocaine	0.65	1, 49	0.42
		CTAP x Genotype x Cocaine	0.33	1, 49	0.57
aIPSC Frequency, CTAP collapsed	Uncorrected Fisher's LSD	Saline, Adora2a-Cre vs. D2-PenkKO	0.29	49	0.77
		D2-PenkKO, Saline vs. Cocaine	0.029	49	0.98
aIPSC Amplitude	3W RMANOVA	Main effect of CTAP	0.48	1, 49	0.49
		Main effect of Genotype	0.018	1, 49	0.89
		Main effect of Cocaine	0.35	1, 49	0.55
		CTAP x Genotype	2.37	1, 49	0.13
		CTAP x Cocaine	1.1	1, 49	0.3
		Genotype x Cocaine	0.12	1, 49	0.73
		CTAP x Genotype x Cocaine	0.05	1, 49	0.82
Naltrindole Experiment, Supplemental Figure 2C, D
Dependent Variable	Analysis	Non-significant effect(s)	F	df	p
aIPSC Frequency	2W RMANOVA	Main effect of Naltrindole	0.11	1, 12	0.74
		Naltrindole x Cocaine	0.29	1, 12	0.6
aIPSC Amplitude	2W RMANOVA	Main effect of Naltrindole	0.00091	1, 12	0.98
		Main Effect of Cocaine	3.53	1, 12	0.085
		Naltrindole x Cocaine	0.46	1, 12	0.51
CGP 55845/CTAP Experiment, Supplemental Figure 3C, D
Dependent Variable	Analysis	Non-significant effect(s)	F	df	p
aIPSC Frequency	3W Mixed Effects ANOVA	Main effect of CGP55845/CTAP	0.82	1.722, 23.25	0.44
		Main effect of Genotype	3.48	1, 14	0.083
		CGP55845/CTAP x Genotype	0.19	2, 27	0.83
		CGP55845/CTAP x Cocaine	1.22	2, 27	0.31
		CGP55845/CTAP x Genotype x Cocaine	0.2	2, 27	0.82
aIPSC Frequency, CGP 55845/CTAP collapsed	Uncorrected Fisher's LSD	Saine, Adora2a-Cre vs. D2-PenkKO	0.55	14	0.59
		D2-PenkKO, saline vs cocaine	0.25	14	0.81
aIPSC Amplitude	3W Mixed Effects ANOVA	Main effect of CGP55845/CTAP	0.091	1.214, 16.38	0.8147
		Main effect of Genotype	0.0077	1, 14	0.9313
		Main effect of Cocaine	0.58	1, 14	0.4602
		CGP55845/CTAP x Genotype	0.62	2, 27	0.5439
		CGP55845/CTAP x Cocaine	0.93	2, 27	0.405
		Genotype x Cocaine	0.23	1, 14	0.6409
		CGP55845/CTAP x Genotype x Cocaine	0.085	2, 27	0.9191
Quinpirole Experiment, Supplement Figure 4 F, G
Dependent Variable	Analysis	Non-significant effect(s)	F	df	p
Normalized oPISC peak amplitude	3W Mixed Effects ANOVA	Main effect of Genotype	0.045	1, 42	0.83
		Quinpirole x Genotype	0.38	3, 121	0.77
		Genotype x Cocaine	0.003	1, 42	0.96
		Quinpirole x Genotype x Cocaine	1.43	3, 121	0.24
D1-MSN CTAP Experiment, Figure 2F, G
Dependent Variable	Analysis	Non-significant effect(s)	F	df	p
aIPSC Frequency	3W RANOVA	Main effect of CTAP	0.31	1, 40	0.58
		Main effct of Genotype	0.039	1, 40	0.84
		Main effect of Cocaine	0.067	1, 40	0.8
		CTAP x Genotype	0.026	1, 40	0.87
		CTAP x Cocaine	0.23	1, 40	0.63
		Genotype x Cocaine	1.28	1, 40	0.26
		CTAP x Genotype x Cocaine	0.93	1, 40	0.33
aIPSC Amplitude	3W RANOVA	Main effect of CTAP	0.31	1, 40	0.58
		Main effct of Genotype	1.96	1, 40	0.17
		Main effect of Cocaine	0.18	1, 40	0.67
		CTAP x Genotype	0.14	1, 40	0.71
		CTAP x Cocaine	0.67	1, 40	0.42
		Genotype x Cocaine	1.03	1, 40	0.32
		CTAP x Genotype x Cocaine	0.059	1, 40	0.81
Opioid Receptor Drugs (Met-Enkephalin/CTAP) Experiment, Figure 3D, E
Dependent Variable	Analysis	Non-significant effect(s)	F/t	df	p
aIPSC Frequency	3W RMANOVA	Main effect of Genotype	1.89	1, 35	0.1779
		Main effect of Cocaine	1.91	1, 35	0.1758
		Opioid Receptor Drug x Genoytpe	2.25	2, 70	0.1129
		Opioid Receptor Drug x Cocaine	1.12	2, 70	0.3322
		Genotype x Cocaine	2.7	1, 35	0.1096
aIPSC Frequency, Adora2a-Cre	Sidak's multiple comparisons	Cocaine, Baseline vs. Met-ENK	2.05	7	0.22
aIPSC Frequency, D2-PenkKO	2W RMANOVA	Main effect of Cocaine	0.031	1, 18	0.86
		Opioid Receptor Drug x Cocaine	0.41	2, 36	0.66
aIPSC Amplitude	3W RMANOVA	Main effect of Genotype	1.3	1, 35	0.2627
		Main effect of Cocaine	0.058	1, 35	0.8115
		Opioid Receptor Drug x Genotype	1.64	1.571, 54.99	0.2078
		Opioid Receptor Drug x Cocaine	0.45	1.571, 54.99	0.5902
		Genotype x Cocaine	1.45	1, 35	0.2368
		Opioid Receptor Drug x Genotype x Cocaine	1.38	1.571, 54.99	0.257
