## Supplementary material for "Cocaine-Enhanced Enkephalin Gates Plasticity of Distinct Striatal Synapses and Facilitates Cue-Induced Cocaine-Seeking During Abstinence": Table 3

### Sheet: Current-clamp
Table 3. Key non-significant effects for current-clamp experiments
Current step, Supplemental Figure 5I
Dependent Variable	Analysis	Non-significant effect(s)	F/t	df	p
Current step, Supplemental Figure 5I	2W ANOVA	Main effect of Cocaine	0.53	1, 29	0.47
		Genotype x Cocaine	0.03	1, 29	0.86
Evoked VP firing, Figure 4E, E
Dependent Variable	Analysis	Non-significant effect(s)	F/t	df	p
Number of APs	3W Mixed Effects ANOVA	Main effect of Opioid Receptor Drug	0.85	2, 30	0.44
		Main effect of Cocaine	0.054	1, 15	0.82
		Opioid Receptor Drug x Cocaine	1.25	2, 30	0.3
Number of APs, Saline Adora2a-Cre	2W Mixed Effects ANOVA	Main effect of Opioid Receptor Drug	0.98	1.211, 8.475	0.37
	Sidak Multiple Comparison	Met-Enkephalin, Light Off vs Light On	0.67	7	0.53
Number of APs, Cocaine Adora2a-Cre	2W Mixed Effects ANOVA	Main effect of Opioid Receptor Drug	0.37	2, 16	0.7
		Main effect of Light	0.27	1, 8	0.62
		Opioid Receptor Drug x Light	0.33	2, 10	0.72
Number of APs, D2-PenkKO	2W Mixed Effects ANOVA	Main effect of Opioid Receptor Drug	1.07	2, 28	0.37
		Main effect of Cocaine	2.16	1, 14	0.1635
		Opioid Receptor Drug x Light	0.19	2, 20	0.8258
		Opioid Receptor Drug x Cocaine	0.71	2, 28	0.5009
		Light x Cocaine	2.66	1, 14	0.1252
		Opioid Receptor Drug x Light x Cocaine	2.76	2, 20	0.088
Spontaneous VP firing, Supplemental Figure 5C-H
Dependent Variable	Analysis	Non-significant effect(s)	F/t	df	p
Spontaneous Firing Frequency	3W Mixed Effects ANOVA	Main effect of Opioid Recepor Drug	2.45	2, 58	0.096
		Main effect of Genotype	3.65	1, 31	0.065
		Opioid Recepor Drug x Genotype	0.3	2, 58	0.74
		Opioid Recepor Drug x Cocaine	0.033	2, 58	0.97
		Opioid Recepor Drug x Genotype x Cocaine	0.33	2, 58	0.72
Spontaneous Firing Frequency, Opioid Receptor Drug collapsed	2W ANOVA	Main effect of Genotype	3.64	1, 31	0.066
Resting Membrane Potential	3W Mixed Effects ANOVA	Main effect of Opioid Recepor Drug	0.65	1.637, 44.21	0.67
		Main effect of Genotype	0.55	1, 31	0.65
		Main effect of Cocaine	0.64	1, 31	0.59
		Opioid Recepor Drug x Genotype	1.5	1.637, 44.21	1.52
		Opioid Recepor Drug x Cocaine	0.0058	1.637, 44.21	0.01
		Opioid Recepor Drug x Genotype x Cocaine	0.068	1.637, 44.21	0.06
Resting Membrane Potential, Opioid Recepor Drug collapsed	2W ANOVA	Main effect of Genotype	0.63	1, 31	0.43
		Main effect of Cocaine	0.69	1, 31	0.41
AP Threshold	3W Mixed Effects ANOVA	Main effect of Genotype	0.38	1, 29	0.5429
		Main effect of Cocaine	3.17	1, 29	0.0856
		Opioid Receptor Drug x Genotype	1.43	1.996, 50.90	0.248
		Opioid Receptor Drug x Cocaine	0.28	1.996, 50.90	0.7572
		Opioid Receptor Drug x Genotype x Cocaine	1.83	1.996, 50.90	0.17
AP Threshold, Opioid Receptor Drug collapsed	2W ANOVA	Main effect of Genotype	0.58	1, 29	0.55
		Main effect of Cocaine	3.02	1, 29	0.093
Afterhyperpolarization	3W Mixed Effects ANOVA	Main effect of Opioid Recepor Drug	2.56	1.535, 39.13	0.103
		Main effect of Genotype	0.2	1, 29	0.6588
		Main effect of Cocaine	0.002	1, 29	0.9651
		Opioid Recepor Drug x Genotype	0.39	1, 29	0.6262
		Opioid Recepor Drug x Cocaine	0.13	1.535, 39.13	0.8197
		Genotype x Cocaine	2.12	1, 29	0.1566
		Opioid Recepor Drug x Genotype x Cocaine	0.11	1.535, 39.13	0.8437
Input Resistance	2W ANOVA	Main effect of Genotype	2.54	1, 31	0.12
		Main effect of Cocaine	1.56	1, 31	0.22
		Genotype x Cocaine	0.012	1, 31	0.92
