## Supplementary material for "Cocaine-Enhanced Enkephalin Gates Plasticity of Distinct Striatal Synapses and Facilitates Cue-Induced Cocaine-Seeking During Abstinence": Table 4

### Sheet: Molecular exepriment
Table 4. Key non-significant effects for molecular experiments
Penk mRNA qPCR following cocaine abstinence, Figure 3H
Dependent Variables	Analysis	Non-significant effect(s)	t	df	p
Cocaine, D2-PenkKO	Unpaired t-test		1.23	12	0.24
Met-Enkephalin IHC following cocaine abstinence, Figure 3G
Dependent Variables	Analysis	Non-significant effect(s)	t	df	p
% Enkephalin Positive Cells	Uncorrected Fisher's LSD	D2-PenkKO, Saline vs. Cocaine	0.31	19	0.76
D1-MORKO qPCR for D1-MORKO validation, Supplemental Figure 1A
Dependent Variables	Analysis	Non-significant effect(s)	t	df	p
Oprd1 mRNA	Unpaired t-test		0.48	10	0.64
Penk mRNA	Unpaired t-test		0.35	8	0.74
D1-MORKO RNAscope for D1-MOR validation, Supplemental Figure 1C, D
Dependent Variables	Analysis	Non-significant effect(s)	t	df	p
%Oprm1 Positive in Penk Positive, NAc	Unpaired t-test		0.64	21	0.53
%Oprm1 Positive in DAPI positive, PAG	Unpaired t-test		0.99	15	0.34
Drd2 mRNA following cocaine abstinence, Supplemental Figure 4B
Dependent Variables	Analysis	Non-significant effect(s)	F	df	p
Drd2 mRNA	2W ANOVA	Main effect of Genotype	0.00065	1, 30	0.98
		Main effect of Cocaine	0.021	1, 30	0.87
		Genotype x Cocaine	0.99	1, 30	0.33
