## Supplementary material for "Cocaine-Enhanced Enkephalin Gates Plasticity of Distinct Striatal Synapses and Facilitates Cue-Induced Cocaine-Seeking During Abstinence": Table 5

### Sheet: Behaviors
Table 5. Key non-significant effects for behavioral experiments
D2-PenkKO Cocaine Self-Administration
FR1, Figure 5B, C, E, F
Dependent Variables	Analysis	Non-significant effect(s)	F/t	df	p
Intake	3WRANOVA	Main effect of Genotype	3.31	1, 41	0.076
		Main effect of Sex	0.038	1, 41	0.85
		Trial x Genotype	1.01	3.089, 126.7	0.39
		Genotype x Sex	1.55	1, 41	0.22
		Trial x Genotype x Sex	0.35	3.089, 126.7	0.8
Male Intake	2WRANOVA	Main effect of Genotype	0.15	1, 23	0.7
		Trial x Genotype	0.45	3.279, 75.42	0.74
Female Intake	2WRANOVA	Trial x Genotype	0.74	2.692, 48.46	0.52
Male Presses/hr	3W Mixed Effects ANOVA	Main effect of Genotype	2.32	1, 23	0.14
		Trial x Genotype	0.76	4, 92	0.56
		Lever x Genotype	1.84	0.5963, 13.72	0.18
		Trial x Lever x Genotype	0.1	2.804, 60.98	0.95
Female Presses/hr	3W Mixed Effects ANOVA	Trial x Genotype	0.65	4, 48	0.63
		Lever x Genotype	2.14	1, 21	0.16
		Trial x Lever x Genotype	0.29	4, 64	0.88
FR3, Figure 5, B, C, E, F
Dependent Variables	Analysis	Non-significant effect(s)	F/t	df	p
Intake	3W Mixed Effects ANOVA	Main effect of Trial	0.51	2.494, 100.4	0.65
		Main effect of Genotype	0.13	1, 42	0.72
		Main effect of Sex	1.01	1, 42	0.32
		Trial x Genotype	0.67	2.494, 100.4	0.55
		Genotype x Sex	1.71	1, 42	0.2
		Trial x Genotype x Sex	0.47	2.494, 100.4	0.67
Male Intake	2W Mixed Effects ANOVA	Main effect of Trial	2.71	2.118, 44.48	0.075
		Main effect of Genotype	0.54	1, 22	0.47
		Trial x Genotype	0.3	2.118, 44.48	0.75
Female Intake	2W Mixed Effects ANOVA	Main effect of Trial	0.74	2.883, 55.49	0.53
		Main effect of Genotype	1.12	1, 20	0.3
		Trial x Genotype	0.85	2.883, 55.49	0.47
Presses/hr	4WRANOVA	Main effect of Genotype	0.87	1, 40	0.36
		Genotype x Sex	1.46	1, 40	0.23
Dose-Response, Supplemental Figure 6 I-L
Dependent Variables	Analysis	Non-significant effect(s)	F/t	df	p
Intake	3W Mixed Effects ANOVA	Main effect of Genotype	0.01	1, 40	0.92
		Main effect of Sex	2.12	1, 40	0.15
		Dose x Genotype	0.44	3.895, 138.0	0.77
		Genotype x Sex	1.06	1, 40	0.31
		Dose x Genotype x Sex	0.74	3.895, 138.0	0.56
Male Intake	2W Mixed Effects ANOVA	Main effect of Genotype	0.57	1, 21	0.46
		Dose x Genotype	0.24	3.294, 65.53	0.88
Female Intake	2W Mixed Effects ANOVA	Main effect of Genotype	0.43	1, 19	0.52
		Dose x Genotype	0.94	3.354, 54.14	0.44
Active Presses/hr	3W Mixed Effects ANOVA	Main effect of Genotype	2.08	1, 40	0.16
		Main effect of Sex	0.049	1, 40	0.83
		Dose x Genotype	0.88	1.723, 61.04	0.41
		Dose x Sex	1	1.723, 61.04	0.36
		Genotype x Sex	0.057	1, 40	0.81
		Dose x Genotype x Sex	0.14	1.723, 61.04	0.84
Male Lever Presses/hr	2W Mixed Effects ANOVA	Main effect of Genotype	0.72	1, 21	0.41
		Dose x Genotype	0.59	1.564, 30.17	0.52
Female Lever Presses/hr	2W Mixed Effects ANOVA	Main effect of Genotype	1.47	1, 19	0.24
		Dose x Genotype	0.44	1.887, 30.46	0.64
Cue-Induced Seeking, Figure 5D, G
Dependent Variables	Analysis	Non-significant effect(s)	F/t	df	p
Active Presses/hr	3WRANOVA	Main effect of Genotype	1.84	1, 39	0.18
		Trial x Genotype	1.05	1.651, 64.39	0.35
Male Active Presses/hr	2WRANOVA	Main effect of Genotype	0.79	1, 22	0.38
		Trial x Genotype	1.35	1.434, 31.55	0.27
Female Active Presses/hr	Sidak's Multiple Comparison	Female D2-PenkKO, Re-acq vs Day14	2.58	8	0.095
D2-MORKO Cocaine Self-Administration, Figure 6B-E
Dependent Variables	Analysis	Non-significant effect(s)	F/t	df	p
Presses/hr	4WRANOVA	Lever x Sex x Genotype	4.03	1, 34	0.053
Male Presses/hr	3W Mixed Effects ANOVA	Main effect of Trial	1.16	1.696, 67.63	0.31
		Main effect of Genotype	1.45	1, 40	0.34
		Trial x Genotype	2.88	1.696, 67.63	0.071
		Trial x Lever	0.94	1.696, 67.63	0.38
		Genotype x Lever	0.3	1, 40	0.59
		Trial x Genotype x Lever	0.17	1.696, 67.63	0.81
Female Presses/hr	3WRANOVA	Main effect of Genotype	2.21	1, 30	0.15
		Trial x Genotype	2.41	2.257, 67.72	0.091
		Genotype x Lever	3.23	1, 30	0.082
		Trial x Genotype x Lever	1.88	2.257, 67.72	0.16
Active Presses/hr (last 3 days)	Uncorrected Fisher's LSD	Male, D2-MORKO vs MORf/f	0.97	34	0.34
D1-MORKO Cocaine Self-Administration, Figure 6G-J
Dependent Variables	Analysis	Non-significant effect(s)	F	df	p
Presses/hr	4WRANOVA	Main effect of Genotype	1.34	1, 20	0.26
		Genotype x Sex	0.015	1, 20	0.9
D2-PenkKO Food Self-Administration
FR1 and FR3, Figure 7 B-I
Dependent Variables	Analysis	Non-significant effect(s)	F	df	p
Press/hr	4WRANOVA	Main effect of Sex	0.094	1, 34	0.76
		Main effect of Genotype	0.899	1, 34	0.35
		Sex x Lever x Genotype x Trial	1.1	1.76, 59.91	0.33
		Sex x Geno	0.25	1, 24	0.62
		Lever x Sex	0.041	1, 34	0.84
		Lever x Genotype	1.34	1, 34	0.26
		Lever x Sex x Genotype	0.32	1, 34	0.58
		Trial x Sex	0.33	1.56, 53.06	0.34
		Trial x Genotype	0.11	1.56, 53.06	0.85
		Trial x Sex x Genotype	0.53	1.56, 53.06	0.55
		Lever x Trial x Sex	0.34	1.76, 59.91	0.68
		Lever x Trial x Genotype	0.24	1.76, 59.91	0.76
Reward/hr	3WRANOVA	Main effect of Sex	0.18	1, 34	0.67
		Main effect of Genotype	2.03	1, 34	0.16
		FR x Sex	0.39	1.962, 66.71	0.67
		FR x Genotype	0.5	1.962, 66.71	0.6
		Sex x Genotype	0.8	1, 34	0.38
		FR x Sex x Genotype	1.1	1.962, 66.71	0.34
Pellet Consumed at FR1	2WRANOVA	Main effect of Sex	0.43	1, 34	0.52
		Main effect of Genotype	0.51	1, 34	0.48
		Sex x Genotype	0.052	1, 34	0.82
FR5 - FR32, Supplemental Figure 6B-G
Dependent Variables	Analysis	Non-significant effect(s)	F	df	p
Press/hr	4WRANOVA	Main effect of Sex	1.93	1, 34	0.17
		Main effect of Genotype	0.026	1, 34	0.87
		Sex x Genotype	0.91	1, 34	0.35
		Lever x Sex	2.66	1, 34	0.11
		Lever x Genotype	0.095	1, 34	0.76
		Lever x Sex s Genotype	2.58	1, 34	0.12
		Trial x Sex	1.31	3.38, 115.04	0.27
		Trial x Genotype	0.5	3.38, 115.04	0.71
		Trial x Sex x Genotype	0.91	3.38, 115.04	0.45
		Lever x Trial x Sex	2.17	3.11, 105.79	0.094
		Lever x Trial x Genotype	0.2	3.11, 105.79	0.91
		Lever x Trial x Sex x Genotype	0.53	3.11, 105.79	0.67
Reward/hr	3WRANOVA	Main effect of Sex	0.56	1, 26	0.46
		Main effect of Genotype	0.22	1, 26	0.64
		Trial x Sex	0.61	2.807, 72.99	0.6
		Trial x Genotype	0.65	2.807, 72.99	0.58
		Sex x Genotype	1.94	1, 26	0.18
		Trial x Sex x Genotype	1.07	2.807, 72.99	0.36
Cue-induced Sucrose Seeking, Figure 7J, K
Dependent Variables	Analysis	Non-significant effect(s)	F	df	p
Active Press/hr	3W Mixed Effects ANOVA	Main effect of Sex	1.5	1, 34	0.23
		Main effect of Genotype	3.3	1, 34	0.078
		Trial x Sex	0.26	2, 61	0.77
		Trial x Genotype	1.43	2, 61	0.25
		Sex x Genotype	0.19	1, 34	0.67
		Trialx Sex x Genotype	0.33	2, 61	0.72
